# Establishing the foundations for a data-centric AI approach for virtual drug screening through a systematic assessment of the properties of chemical data

**DOI:** 10.1101/2024.03.28.587184

**Authors:** Allen Chong, Ser-Xian Phua, Yunzhi Xiao, Woon Yee Ng, Hoi Yeung Li, Wilson Wen Bin Goh

## Abstract

Researchers have adopted model-centric artificial intelligence (AI) approaches in cheminformatics by using newer, more sophisticated AI methods to take advantage of growing chemical libraries. It has been shown that complex deep learning methods outperform conventional machine learning (ML) methods in QSAR and ligand-based virtual screening^1–3^ but such approaches generally lack explanability. Hence, instead of developing more sophisticated AI methods (i.e., pursuing a model-centric approach), we wanted to explore the potential of a data-centric AI paradigm for virtual screening. A data-centric AI is an intelligent system that would automatically identify the right type of data to collect, clean and curate for later use by a predictive AI and this is required given the large volumes of chemical data that exist in chemical databases – PubChem alone has over 100 million unique compounds. However, a systematic assessment of the attributes and properties of suitable data is needed. We show here that it is not the result of deficiencies in current AI algorithms but rather, poor understanding and erroneous use of chemical data that ultimately leads to poor predictive performance. Using a new benchmark dataset of BRAF ligands that we developed, we show that our best performing predictive model can achieve an unprecedented accuracy of 99% with a conventional ML algorithm (SVM) using a merged molecular representation (Extended + ECFP6 fingerprints), far surpassing past performances of virtual screening platforms using sophisticated deep learning methods. Thus, we demonstrate that it is not necessary to resort to the use of sophisticated deep learning algorithms for virtual screening because conventional ML can perform exceptionally well if given the right data and representation. We also show that the common use of decoys for training leads to high false positive rates and its use for testing will result in an over-optimistic estimation of a model’s predictive performance. Another common practice in virtual screening is defining compounds that are above a certain pharmacological threshold as inactives. Here, we show that the use of these so-called inactive compounds lowers a model’s sensitivity/recall. Considering that some target proteins have a limited number of known ligands, we wanted to also observe how the size and composition of the training data impact predictive performance. We found that an imbalance training dataset where inactives outnumber actives led to a decrease in recall but an increase in precision, regardless of the model or molecular representation used; and overall, we observed a decrease in the model’s accuracy. We highlight in this study some of the considerations that one needs to take into account in future development of data-centric AI for CADD.
