## Supplemental Table 2 for "Establishing the foundations for a data-centric AI approach for virtual drug screening through a systematic assessment of the properties of chemical data"

### Sheet: Sheet1
Supplemental Table 1: Training with dataset spiked with "less actives" ("LA")
	Training data	Test_set_1			Test_set_2			Test_set_3			Test_set_4			Test_set_5			Test_set_6			Test_set_7			Test_set_8			Test_set_9			Test_set_10			AVG
		ACC	PRE	RECALL	ACC	PRE	RECALL	ACC	PRE	RECALL	ACC	PRE	RECALL	ACC	PRE	RECALL	ACC	PRE	RECALL	ACC	PRE	RECALL	ACC	PRE	RECALL	ACC	PRE	RECALL	ACC	PRE	RECALL	ACC	PRE	RECALL
SVM+ECFP6	3600 actives:3600 inactives	0.97003	0.959025	0.982018	0.972028	0.962782	0.982018	0.977023	0.972305	0.982018	0.974026	0.966569	0.982018	0.972028	0.962782	0.982018	0.964036	0.947928	0.982018	0.967033	0.953444	0.982018	0.98002	0.97811	0.982018	0.966034	0.951598	0.982018	0.974026	0.966569	0.982018	0.971628	0.962111	0.982018
	Spike-in 180 LA	0.967033	0.962414	0.972029	0.971029	0.970091	0.972029	0.976024	0.97986	0.972029	0.969031	0.966237	0.972029	0.971029	0.970091	0.972029	0.959041	0.947421	0.972029	0.963037	0.954859	0.972029	0.974026	0.975928	0.972029	0.964036	0.956737	0.972029	0.969031	0.966237	0.972029	0.968332	0.964987	0.972029
	Spike-in 360 LA	0.956044	0.961579	0.950052	0.961039	0.971401	0.950052	0.964036	0.977391	0.950052	0.96004	0.96942	0.950052	0.959041	0.967448	0.950052	0.949051	0.948158	0.950052	0.955045	0.959639	0.950052	0.964036	0.977391	0.950052	0.957043	0.963528	0.950052	0.961039	0.971401	0.950052	0.958641	0.966736	0.950052
	Spike-in 510 LA	0.955045	0.965273	0.944059	0.959041	0.973225	0.944059	0.962038	0.979276	0.944059	0.958042	0.971225	0.944059	0.959041	0.973225	0.944059	0.95005	0.955513	0.944059	0.953047	0.961345	0.944059	0.959041	0.973225	0.944059	0.954046	0.963305	0.944059	0.957043	0.969233	0.944059	0.956643	0.968484	0.944059
SVM+Daylight-like	3600 actives:3600 inactives	0.963037	0.944392	0.984016	0.972028	0.960976	0.984016	0.974026	0.964741	0.984016	0.977023	0.970444	0.984016	0.971029	0.959105	0.984016	0.973027	0.962855	0.984016	0.967033	0.951692	0.984016	0.978022	0.97236	0.984016	0.971029	0.959105	0.984016	0.971029	0.959105	0.984016	0.971728	0.960477	0.984016
	Spike-in 180 LA	0.956044	0.947112	0.966035	0.965035	0.964109	0.966035	0.97003	0.973818	0.966035	0.966034	0.966035	0.966035	0.959041	0.952711	0.966035	0.964036	0.96219	0.966035	0.965035	0.964109	0.966035	0.969031	0.97186	0.966035	0.96004	0.954592	0.966035	0.966034	0.966035	0.966035	0.964036	0.962257	0.966035
	Spike-in 360 LA	0.952048	0.953864	0.950052	0.96004	0.96942	0.950052	0.963037	0.975386	0.950052	0.962038	0.973389	0.950052	0.957043	0.963528	0.950052	0.959041	0.967448	0.950052	0.959041	0.967448	0.950052	0.958042	0.965484	0.950052	0.955045	0.959639	0.950052	0.958042	0.965484	0.950052	0.958342	0.966109	0.950052
	Spike-in 510 LA	0.942058	0.95292	0.930075	0.95005	0.968785	0.930075	0.955045	0.978971	0.930075	0.952048	0.972834	0.930075	0.95005	0.968785	0.930075	0.949051	0.966773	0.930075	0.948052	0.964769	0.930075	0.949051	0.966773	0.930075	0.945055	0.958808	0.930075	0.95005	0.968785	0.930075	0.949051	0.96682	0.930075
RF+ECFP6	3600 actives:3600 inactives	0.971029	0.962745	0.98004	0.981019	0.982	0.98004	0.985015	0.989919	0.98004	0.979021	0.978088	0.98004	0.974026	0.968442	0.98004	0.969031	0.958984	0.98004	0.978022	0.976143	0.98004	0.985015	0.989919	0.98004	0.975025	0.970356	0.98004	0.977023	0.974206	0.98004	0.977423	0.97508	0.98004
	Spike-in 180 LA	0.958042	0.971253	0.944112	0.964036	0.983368	0.944112	0.968032	0.991614	0.944112	0.966034	0.987474	0.944112	0.962038	0.979296	0.944112	0.955045	0.965306	0.944112	0.963037	0.981328	0.944112	0.968032	0.991614	0.944112	0.958042	0.971253	0.944112	0.962038	0.979296	0.944112	0.962438	0.98018	0.944112
	Spike-in 360 LA	0.955045	0.971074	0.938124	0.959041	0.979167	0.938124	0.965035	0.991561	0.938124	0.958042	0.977131	0.938124	0.956044	0.973085	0.938124	0.952048	0.965092	0.938124	0.96004	0.981211	0.938124	0.964036	0.989474	0.938124	0.954046	0.969072	0.938124	0.958042	0.977131	0.938124	0.958142	0.9774	0.938124
	Spike-in 510 LA	0.949051	0.96875	0.928144	0.953047	0.976891	0.928144	0.959041	0.989362	0.928144	0.956044	0.983087	0.928144	0.951049	0.972803	0.928144	0.949051	0.96875	0.928144	0.955045	0.981013	0.928144	0.96004	0.991471	0.928144	0.949051	0.96875	0.928144	0.953047	0.976891	0.928144	0.953447	0.977777	0.928144
RF+Extended	3600 actives:3600 inactives	0.966034	0.953398	0.98004	0.965035	0.95155	0.98004	0.968032	0.957115	0.98004	0.977023	0.974206	0.98004	0.965035	0.95155	0.98004	0.97003	0.960861	0.98004	0.963037	0.947876	0.98004	0.975025	0.970356	0.98004	0.967033	0.955253	0.98004	0.969031	0.958984	0.98004	0.968531	0.958115	0.98004
	Spike-in 180 LA	0.956044	0.965377	0.946108	0.952048	0.957576	0.946108	0.958042	0.969325	0.946108	0.959041	0.971311	0.946108	0.951049	0.955645	0.946108	0.958042	0.969325	0.946108	0.951049	0.955645	0.946108	0.96004	0.973306	0.946108	0.953047	0.959514	0.946108	0.956044	0.965377	0.946108	0.955445	0.96424	0.946108
	Spike-in 360 LA	0.95005	0.966874	0.932136	0.948052	0.962887	0.932136	0.95005	0.966874	0.932136	0.956044	0.979036	0.932136	0.948052	0.962887	0.932136	0.949051	0.964876	0.932136	0.944056	0.95501	0.932136	0.954046	0.974948	0.932136	0.947053	0.960905	0.932136	0.952048	0.970894	0.932136	0.94985	0.966519	0.932136
	Spike-in 510 LA	0.944056	0.958763	0.928144	0.946054	0.962733	0.928144	0.948052	0.966736	0.928144	0.954046	0.978947	0.928144	0.947053	0.96473	0.928144	0.946054	0.962733	0.928144	0.946054	0.962733	0.928144	0.952048	0.974843	0.928144	0.943057	0.95679	0.928144	0.949051	0.96875	0.928144	0.947552	0.965776	0.928144
