## Supplemental Table 3 for "Establishing the foundations for a data-centric AI approach for virtual drug screening through a systematic assessment of the properties of chemical data"

### Sheet: Sheet1
Supplemental Table 2: Training with datasets with DUD-E decoys
	Training data	Test_set_1			Test_set_2			Test_set_3			Test_set_4			Test_set_5			Test_set_6			Test_set_7			Test_set_8			Test_set_9			Test_set_10			AVG			DUD-E Decoy Test Set
		ACC	PRE	RECALL	ACC	PRE	RECALL	ACC	PRE	RECALL	ACC	PRE	RECALL	ACC	PRE	RECALL	ACC	PRE	RECALL	ACC	PRE	RECALL	ACC	PRE	RECALL	ACC	PRE	RECALL	ACC	PRE	RECALL	ACC	PRE	RECALL	ACC	PRE	RECALL
SVM+ECFP6	3600 actives : 3600 inactives	0.97003	0.959025	0.982018	0.972028	0.962782	0.982018	0.977023	0.972305	0.982018	0.974026	0.966569	0.982018	0.972028	0.962782	0.982018	0.964036	0.947928	0.982018	0.967033	0.953444	0.982018	0.98002	0.97811	0.982018	0.966034	0.951598	0.982018	0.974026	0.966569	0.982018	0.971628	0.962111	0.982018	0.99001	0.99797	0.982018
	Spike-in 180 decoys	0.967033	0.957031	0.978044	0.968032	0.958904	0.978044	0.972028	0.966469	0.978044	0.974026	0.970297	0.978044	0.968032	0.958904	0.978044	0.963037	0.949612	0.978044	0.968032	0.958904	0.978044	0.975025	0.972222	0.978044	0.968032	0.958904	0.978044	0.972028	0.966469	0.978044	0.96953	0.961772	0.978044	0.988012	0.997963	0.978044
	Spike-in 360 decoys	0.967033	0.957031	0.978044	0.966034	0.955166	0.978044	0.971029	0.964567	0.978044	0.972028	0.966469	0.978044	0.967033	0.957031	0.978044	0.963037	0.949612	0.978044	0.966034	0.955166	0.978044	0.975025	0.972222	0.978044	0.966034	0.955166	0.978044	0.972028	0.966469	0.978044	0.968531	0.95989	0.978044	0.988012	0.997963	0.978044
	Spike-in 510 decoys	0.967033	0.957031	0.978044	0.964036	0.951456	0.978044	0.97003	0.962672	0.978044	0.972028	0.966469	0.978044	0.967033	0.957031	0.978044	0.962038	0.947776	0.978044	0.966034	0.955166	0.978044	0.975025	0.972222	0.978044	0.966034	0.955166	0.978044	0.971029	0.964567	0.978044	0.968032	0.958956	0.978044	0.988012	0.997963	0.978044
	3600 actives : 3600 decoys	0.944056	0.908257	0.988024	0.938062	0.898367	0.988024	0.938062	0.898367	0.988024	0.937063	0.896739	0.988024	0.932068	0.888689	0.988024	0.935065	0.893502	0.988024	0.934066	0.891892	0.988024	0.944056	0.908257	0.988024	0.93007	0.88551	0.988024	0.952048	0.921788	0.988024	0.938462	0.899137	0.988024	0.993007	0.997984	0.988024
SVM+Daylight-like	3600 actives : 3600 inactives	0.963037	0.944392	0.984016	0.972028	0.960976	0.984016	0.974026	0.964741	0.984016	0.977023	0.970444	0.984016	0.971029	0.959105	0.984016	0.973027	0.962855	0.984016	0.967033	0.951692	0.984016	0.978022	0.97236	0.984016	0.971029	0.959105	0.984016	0.971029	0.959105	0.984016	0.971728	0.960477	0.984016	0.992008	1	0.984016
	Spike-in 180 decoys	0.967033	0.957031	0.978044	0.974026	0.970297	0.978044	0.978022	0.978044	0.978044	0.979021	0.98	0.978044	0.971029	0.964567	0.978044	0.973027	0.968379	0.978044	0.973027	0.968379	0.978044	0.976024	0.974155	0.978044	0.969031	0.960784	0.978044	0.974026	0.970297	0.978044	0.973427	0.969193	0.978044	0.988012	0.997963	0.978044
	Spike-in 360 decoys	0.966034	0.955166	0.978044	0.973027	0.968379	0.978044	0.98002	0.981964	0.978044	0.976024	0.974155	0.978044	0.972028	0.966469	0.978044	0.974026	0.970297	0.978044	0.974026	0.970297	0.978044	0.977023	0.976096	0.978044	0.967033	0.957031	0.978044	0.974026	0.970297	0.978044	0.973327	0.969015	0.978044	0.988012	0.997963	0.978044
	Spike-in 510 decoys	0.964036	0.951456	0.978044	0.973027	0.968379	0.978044	0.98002	0.981964	0.978044	0.976024	0.974155	0.978044	0.972028	0.966469	0.978044	0.973027	0.968379	0.978044	0.974026	0.970297	0.978044	0.977023	0.976096	0.978044	0.968032	0.958904	0.978044	0.972028	0.966469	0.978044	0.972927	0.968257	0.978044	0.988012	0.997963	0.978044
	3600 actives : 3600 decoys	0.941059	0.907749	0.982036	0.943057	0.911111	0.982036	0.944056	0.912801	0.982036	0.953047	0.928302	0.982036	0.943057	0.911111	0.982036	0.945055	0.914498	0.982036	0.943057	0.911111	0.982036	0.956044	0.933586	0.982036	0.942058	0.909427	0.982036	0.948052	0.919626	0.982036	0.945854	0.915932	0.982036	0.991009	1	0.982036
RF+ECFP6	3600 actives : 3600 inactives	0.971029	0.962745	0.98004	0.981019	0.982	0.98004	0.985015	0.989919	0.98004	0.979021	0.978088	0.98004	0.974026	0.968442	0.98004	0.969031	0.958984	0.98004	0.978022	0.976143	0.98004	0.985015	0.989919	0.98004	0.975025	0.970356	0.98004	0.977023	0.974206	0.98004	0.977423	0.97508	0.98004	0.99001	1	0.98004
	Spike-in 180 decoys	0.971029	0.962745	0.98004	0.976024	0.972277	0.98004	0.982018	0.983968	0.98004	0.981019	0.982	0.98004	0.971029	0.962745	0.98004	0.972028	0.964637	0.98004	0.977023	0.974206	0.98004	0.982018	0.983968	0.98004	0.974026	0.968442	0.98004	0.979021	0.978088	0.98004	0.976523	0.973308	0.98004	0.99001	1	0.98004
	Spike-in 360 decoys	0.968032	0.957115	0.98004	0.981019	0.982	0.98004	0.983017	0.985944	0.98004	0.98002	0.98004	0.98004	0.974026	0.968442	0.98004	0.97003	0.960861	0.98004	0.975025	0.970356	0.98004	0.984016	0.987928	0.98004	0.974026	0.968442	0.98004	0.977023	0.974206	0.98004	0.976623	0.973533	0.98004	0.991009	1	0.982036
	Spike-in 510 decoys	0.972028	0.966469	0.978044	0.979021	0.98	0.978044	0.981019	0.983936	0.978044	0.981019	0.983936	0.978044	0.974026	0.970297	0.978044	0.969031	0.960784	0.978044	0.974026	0.970297	0.978044	0.983017	0.987903	0.978044	0.975025	0.972222	0.978044	0.977023	0.976096	0.978044	0.976523	0.975194	0.978044	0.989011	0.997967	0.98004
	3600 actives : 3600 decoys	0.945055	0.914498	0.982036	0.957043	0.935361	0.982036	0.951049	0.924812	0.982036	0.952048	0.926554	0.982036	0.945055	0.914498	0.982036	0.946054	0.916201	0.982036	0.948052	0.919626	0.982036	0.956044	0.933586	0.982036	0.94006	0.906077	0.982036	0.957043	0.935361	0.982036	0.94975	0.922658	0.982036	0.992008	1	0.984032
RF+Extended	3600 actives : 3600 inactives	0.966034	0.953398	0.98004	0.965035	0.95155	0.98004	0.968032	0.957115	0.98004	0.977023	0.974206	0.98004	0.965035	0.95155	0.98004	0.97003	0.960861	0.98004	0.963037	0.947876	0.98004	0.975025	0.970356	0.98004	0.967033	0.955253	0.98004	0.969031	0.958984	0.98004	0.968531	0.958115	0.98004	0.989011	0.997967	0.98004
	Spike-in 180 decoys	0.961039	0.947674	0.976048	0.962038	0.949515	0.976048	0.965035	0.955078	0.976048	0.972028	0.968317	0.976048	0.961039	0.947674	0.976048	0.964036	0.953216	0.976048	0.959041	0.944015	0.976048	0.97003	0.964497	0.976048	0.966034	0.956947	0.976048	0.969031	0.962598	0.976048	0.964935	0.954953	0.976048	0.985015	0.993902	0.976048
	Spike-in 360 decoys	0.968032	0.958904	0.978044	0.965035	0.953307	0.978044	0.964036	0.951456	0.978044	0.976024	0.974155	0.978044	0.962038	0.947776	0.978044	0.965035	0.953307	0.978044	0.96004	0.944123	0.978044	0.971029	0.964567	0.978044	0.968032	0.958904	0.978044	0.97003	0.962672	0.978044	0.966933	0.956917	0.978044	0.988012	0.997963	0.978044
	Spike-in 510 decoys	0.968032	0.957115	0.98004	0.968032	0.957115	0.98004	0.968032	0.957115	0.98004	0.978022	0.976143	0.98004	0.96004	0.942418	0.98004	0.967033	0.955253	0.98004	0.963037	0.947876	0.98004	0.972028	0.964637	0.98004	0.964036	0.94971	0.98004	0.971029	0.962745	0.98004	0.967932	0.957013	0.98004	0.987013	0.993927	0.98004
	3600 actives : 3600 decoys	0.939061	0.90146	0.986028	0.944056	0.909761	0.986028	0.939061	0.90146	0.986028	0.952048	0.923364	0.986028	0.932068	0.89009	0.986028	0.941059	0.904762	0.986028	0.936064	0.896552	0.986028	0.945055	0.911439	0.986028	0.933067	0.891697	0.986028	0.947053	0.914815	0.986028	0.940859	0.90454	0.986028	0.991009	0.995968	0.986028
